# A combinatorial postsynaptic molecular mechanism converts patterns of nerve impulses into the behavioral repertoire

**DOI:** 10.1101/500447

**Authors:** Maksym V. Kopanitsa, Louie N. van de Lagemaat, Nurudeen O. Afinowi, Douglas J. Strathdee, Karen E. Strathdee, David G. Fricker, Eleanor J. Tuck, Kathryn A. Elsegood, Mike D. R. Croning, Noboru H. Komiyama, Seth G. N. Grant

## Abstract

How is the information encoded within patterns of nerve impulses converted into diverse behavioral responses? To address this question, we conducted the largest genetic study to date of the electrophysiological and behavioral properties of synapses. Postsynaptic responses to elementary patterns of activity in the hippocampal CA1 region were measured in 58 lines of mice carrying mutations in the principal classes of excitatory postsynaptic proteins. A combinatorial molecular mechanism was identified in which distinct subsets of proteins amplified or attenuated responses across timescales from milliseconds to an hour. The same mechanism controlled the diversity and magnitude of innate and learned behavioral responses. PSD95 supercomplex proteins were central components of this synaptic machinery. The capacity of vertebrate synapses to compute activity patterns increased with genome evolution and is impaired by disease-relevant mutations. We propose that this species-conserved molecular mechanism converts the temporally encoded information in nerve impulses into the repertoire of innate and learned behavior.
