## Supplementary Table 1 for "A combinatorial postsynaptic molecular mechanism converts patterns of nerve impulses into the behavioral repertoire"

### Sheet: G2C physiology
MGI gene symbol	MGI gene ID	Allele	Mutation description	Mutant genotype	Pubmed ID	MPO phenotype ID	Phenotype description	Published result	G2C result	Confirmation comment	Confirmation?	Relevant comparison?
Camk2a	MGI:88256	Camk2a<tm1Sva>	Targeted (knock-out)	homo	10454359	MP:0002912	abnormal excitatory postsynaptic potential	lower fEPSPs	lower fEPSPs	Published mutant was homozygous; G2C mutant was heterozygous	YES
Camk2a	MGI:88256	Camk2a<tm1Sva>	Targeted (knock-out)	homo	10454359	MP:0001473	reduced long-term potentiation	lower LTP	lower LTP	Published mutant was homozygous; G2C mutant was heterozygous	YES
Camk2a	MGI:88256	Camk2a<tm1Sva>	Targeted (knock-out)	homo	1378648	MP:0001473	reduced long-term potentiation	lower LTP	lower LTP	Published mutant was homozygous; G2C mutant was heterozygous	YES
Camk2a	MGI:88256	Camk2a<tm1Sva>	Targeted (knock-out)	homo	1378648	MP:0002920	decreased paired-pulse facilitation	lower PPF	lower PPF	Published mutant was homozygous; G2C mutant was heterozygous	YES
Camk2a	MGI:88256	Camk2a<tm1Sva>	Targeted (knock-out)	homo	7953554	MP:0001473	reduced long-term potentiation	lower LTP	lower LTP	Published mutant was homozygous; G2C mutant was heterozygous	YES
Camk2a	MGI:88256	Camk2a<tm1Sva>	Targeted (knock-out)	het	8939606	NA	NA	normal LTP	lower LTP		NO
Camk2a	MGI:88256	Camk2a<tm1Sva>	Targeted (knock-out)	het	8939606	MP:0002920	decreased paired-pulse facilitation	lower PPF	lower PPF		YES
Camk2a	MGI:88256	Camk2a<tm1Sva>	Targeted (knock-out)	het	11357133	NA	NA	normal LTP	lower LTP		NO
Camk2a	MGI:88256	Camk2a<tm1Sva>	Targeted (knock-out)	homo	21752990	MP:0001473	reduced long-term potentiation	lower LTP	lower LTP	Published mutant was homozygous; G2C mutant was heterozygous	YES
Grin2a	MGI:95820	Grin2a<tm1Mim>	Targeted (knock-out)	homo	7816096	MP:0001473	reduced long-term potentiation	lower LTP	lower LTP		YES
Grin2a	MGI:95820	Grin2a<tm1Mim>	Targeted (knock-out)	homo	8742049	MP:0001473	reduced long-term potentiation	lower LTP	lower LTP		YES
Grin2a	MGI:95820	Grin2a<tm1Rsp>	Targeted (truncation)	homo	9458051	MP:0001473	reduced long-term potentiation	lower LTP	lower LTP		YES
Grin2a	MGI:95820	Grin2a<tm1Mim>	Targeted (knock-out)	homo	9712642	MP:0001473	reduced long-term potentiation	lower LTP	lower LTP		YES
Grin2a	MGI:95820	Grin2a<tm1Rsp>	Targeted (truncation)	homo	14645471	MP:0001473	reduced long-term potentiation	lower LTP	lower LTP		YES
Grin2a	MGI:95820	Grin2a<tm1Rsp>	Targeted (truncation)	homo	21257779	MP:0001473	reduced long-term potentiation	lower LTP	lower LTP		YES
Gria1	MGI:95808	Gria1<tm1Rsp>	Targeted (knock-out)	homo	10364547	MP:0001473	reduced long-term potentiation	lower LTP	lower LTP		YES
Gria1	MGI:95808	Gria1<tm1Rsp>	Targeted (knock-out)	homo	10364547	NA	NA	normal PPF	higher PPF		NO
Gria1	MGI:95808	Gria1<tm1Rsp>	Targeted (knock-out)	homo	11431570	MP:0001473	reduced long-term potentiation	lower LTP	lower LTP		YES
Gria1	MGI:95808	Gria1<tm1Rsp>	Targeted (knock-out)	homo	12032353	NA	NA	normal LTP	lower LTP	LTP was studied in single cells in the published study; fEPSPs were measured in our study	NO
Gria1	MGI:95808	Gria1<tm1Rsp>	Targeted (knock-out)	homo	19302150	MP:0001473	reduced long-term potentiation	lower LTP	lower LTP		YES
Gria1	MGI:95808	Gria1<tm1Rsp>	Targeted (knock-out)	homo	19302150	MP:0002912	abnormal excitatory postsynaptic potential	lower fEPSPs	normal fEPSPs	In our study, the effect was nearly significant: P = 0.051	NO
Gria1	MGI:95808	Gria1<tm1Rsp>	Targeted (knock-out)	homo	19302150	NA	NA	normal PPF	higher PPF		NO
Syngap1	MGI:3039785	Syngap1<tm1Grnt>	Targeted (reporter)	het	12427827	MP:0001473	reduced long-term potentiation	lower LTP	lower LTP		YES
Syngap1	MGI:3039785	Syngap1<tm1Rlh>	Targeted (knock-out)	het	12598599	MP:0001473	reduced long-term potentiation	lower LTP	lower LTP		YES
Dlg2	MGI:1344351	Dlg2<tm1Dsb>	Targeted (knock-out)	homo	18936077	MP:0001473	reduced long-term potentiation	lower LTP	normal LTP		NO
Dlg2	MGI:1344351	Dlg2<tm1Dsb>	Targeted (knock-out)	homo	18936077	MP:0002919	enhanced paired-pulse potentiation	higher PPF	normal PPF	In our study, the effect was nearly significant: P = 0.091	NO
Dlg3	MGI:1888986	Dlg3<tm1Grnt>	Targeted (knock-out)	hemi	17344405	MP:0001473	reduced long-term potentiation	lower LTP	normal LTP		NO
Dlg4	MGI:1277959	Dlg4<tm1Grnt>	Targeted (reporter)	homo	9853749	NA	NA	normal fEPSPs	lower fEPSPs		NO
Dlg4	MGI:1277959	Dlg4<tm1Grnt>	Targeted (reporter)	homo	9853749	MP:0003008	enhanced long-term potentiation	higher LTP	higher LTP		YES
Dlg4	MGI:1277959	Dlg4<tm1Grnt>	Targeted (reporter)	homo	12427827	MP:0003008	enhanced long-term potentiation	higher LTP	higher LTP		YES
Dlg4	MGI:1277959	Dlg4<tm1Grnt>	Targeted (reporter)	homo	12736339	MP:0003008	enhanced long-term potentiation	higher LTP	higher LTP		YES
Dlg4	MGI:1277959	Dlg4<tm1Rlh>	Targeted (knock-out)	homo	17148601	MP:0003008	enhanced long-term potentiation	higher LTP	higher LTP		YES
Dlg4	MGI:1277959	Dlg4<tm1Rlh>	Targeted (knock-out)	homo	17148601	NA	NA	normal PPF	higher PPF	PPF was studied in single cells in the published study; fEPSPs were measured in our study	NO
Dlg4	MGI:1277959	Dlg4<tm1Grnt>	Targeted (reporter)	homo	18936077	MP:0003008	enhanced long-term potentiation	higher LTP	higher LTP		YES
Nf1	MGI:97306	Nf1<tm1Tyj>	Targeted (knock-out)	het	11793011	MP:0002912	abnormal excitatory postsynaptic potential	lower fEPSPs	normal fEPSPs		NO
Nf1	MGI:97306	Nf1<tm1Tyj>	Targeted (knock-out)	het	11793011	MP:0001473	reduced long-term potentiation	lower LTP	normal LTP		NO
Nf1	MGI:97306	Nf1<tm1Fcr>	Targeted (knock-out)	het	17241271	MP:0001473	reduced long-term potentiation	lower LTP	normal LTP		NO
Hras1	MGI:96224	Hras<tm1Mok)	Targeted (knock-out)	homo	10729330	MP:0003008	enhanced long-term potentiation	higher LTP	normal LTP		NO
Hras1	MGI:96224	Hras<tm1Grnt>	Targeted (knock-out)	homo	12427827	NA	NA	normal LTP	normal LTP		YES
Tspyl2	MGI:106244	Tspyl2<tm1.1Sich>	Targeted (knock-out)	hemi/homo	24413569	MP:0001473	reduced long-term potentiation	lower LTP	normal LTP		NO
Baiap2	MGI:2137336	Baiap2<Gt(XG757)Byg>	Gene trapped	homo	19193906	NA	NA	normal fEPSPs	lower fEPSPs		NO
Baiap2	MGI:2137336	Baiap2<Gt(XG757)Byg>	Gene trapped	homo	19193906	MP:0003008	enhanced long-term potentiation	higher LTP	higher LTP		YES
Baiap2	MGI:2137336	Baiap2<Gt(XG757)Byg>	Gene trapped	homo	19208628	MP:0003008	enhanced long-term potentiation	higher LTP	higher LTP		YES
Baiap2	MGI:2137336	Baiap2<Gt(XG757)Byg>	Gene trapped	homo	19208628	NA	NA	normal fEPSPs	lower fEPSPs		NO
Baiap2	MGI:2137336	Baiap2<Gt(XG757)Byg>	Gene trapped	homo	19208628	MP:0002919	enhanced paired-pulse potentiation	higher PPF	normal PPF		NO
Cyfip1	MGI:1338801	?	Gene trapped	hemi	26843638	MP:0002920	decreased paired-pulse facilitation	lower PPF	lower PPF	In this study, PPF was lower at 20-ms and 50-ms interpulse interval. In our study, decreased PPF was seen only at 10-ms interpulse interval in our study, whereas at 50-ms interval, it was not significantly altered	YES
Cyfip1	MGI:1338801	Cyfip1<tm1Yhj>	Targeted (knock-out)	hemi	26474913	MP:0002919	enhanced paired-pulse potentiation	higher PPF	lower PPF		NO
Cyfip1	MGI:1338801	Cyfip1<tm1Yhj>	Targeted (knock-out)	hemi	26474913	MP:0002912	abnormal excitatory postsynaptic potential	lower fEPSPs	normal fEPSPs		NO
Dusp4	MGI:2442191	Dusp4<tm1Plev>	Targeted (knock-out)	homo	26911683	MP:0001473	reduced long-term potentiation	lower LTP	normal LTP	LTP was studied in single cells in the published study; fEPSPs were measured in our study; published mutant was homozygous; G2C mutant was heterozygous	NO
